# Cytoskeleton members, MVBs and the ESCRT-III HvSNF7s are putative key players for protein sorting into protein bodies during barley endosperm development

**DOI:** 10.1101/595108

**Authors:** Valentin Roustan, Julia Hilscher, Marieluise Weidinger, Siegfried Reipert, Azita Shabrangy, Claudia Gebert, Bianca Dietrich, Georgi Dermendjiev, Pierre-Jean Roustan, Eva Stoger, Verena Ibl

## Abstract

Cereal endosperm is a short-lived tissue adapted for nutrient storage, containing specialized organelles, such as protein bodies (PBs) and protein storage vacuoles (PSVs), for the accumulation of storage proteins. PBs can be used as efficient biotechnological systems to produce high yields of stable recombinant proteins. During development, protein trafficking and storage require an extensive reorganization of the endomembrane system. Consequently, endomembrane-modifying proteins will influence the final grain quality, yield and recombinant protein production. Barley, a cereal crop of worldwide importance for the brewing industry, animal feed and to a lesser extent, human nutrition, has been identified as promising candidate for recombinant protein production. However, little is known about the molecular mechanism underlying endomembrane system remodeling during barley grain development. By using *in vivo* label-free quantitative proteomics profiling, we quantified 1,822 proteins across developing barley grains. Based on proteome annotation and a homology search, 95 proteins associated with the endomembrane system were identified, and 83 of these exhibited significant changes in abundance during grain development. Clustering analysis allowed characterization of three different development stages; notably, integration of proteomics data with *in situ* subcellular microscopic analyses showed a high abundance of cytoskeleton proteins associated with acidified protein bodies at the early development stages. Endosomal sorting complex required for transport (ESCRT)-related proteins and their transcripts are most abundant at early and mid-development. Specifically, multivesicular bodies (MVBs), and the ESCRT-III HvSNF7 proteins are associated with protein bodies (PBs) during barley endosperm development. Taken together, our proteomics results specifically identified members of the cytoskeleton, MVBs, and ESCRT as putative key players for protein sorting into PBs during barley endosperm development. These results present a comprehensive overview of proteins involved in the rearrangement of the endomembrane system during barley early grain development and will provide the basis for future work on engineering the endomembrane system to optimize nutrient content and to produce high yields of recombinant proteins.
