## Supplemental table 1 for "Cytoskeleton members, MVBs and the ESCRT-III HvSNF7s are putative key players for protein sorting into protein bodies during barley endosperm development"

### Sheet: Tabelle1
GOI number	Gene symbole	Primer sequences (5' - 3')	PCR product length	mRNA sequence	Uniprot
1	HvTOL1	CGTACAGAACAGCCAGTGGT/GGGAACTGCTTCCTCCCTTC	181	AK354861	M0XC79
2	HvTOL2	GCTGCCCCTTCTGTACAAGT/CACTGTTGGCATTGCTGGAC	146	AK250440	M0X0B4
3	HvTOL3	GCAAACATGCTGATGTGGCA/TCCATGTTTAGTGGACCCGC	184	AK358566	A0A287NWK0
4	HvTOL8	CTATGGTCAGCAGCCTGGAG/TGTTTTGCATGGCAAGTCCG	104	AK252335	A0A287X2J4
6	HvVPS20.1	AGAACGAGCTGGAGCAGAAC/TCCATCGCATCGATGTTCCC	200	AK357563	F2D106
7	HvSNF7.1	GCTGCACTGCAAGCTGAAAT/GAACTGGAGCAGCCTTTCCT	182	AK358256	A0A287R803
8	HvSNF7.2	CTCCTATGACTGCTCCAGCG/ACCACACCAAGTCCTGCAAA	137	AK354835	A0A287XAB9
9	HvVPS4	GGTACACGTGGAGAAGGCAA/GCATATGGCGTATTCGTCGC	130	AK359160	A0A287K2S5
RG number	Gene symbole	Primer sequences (5' - 3')	PCR product length	mRNA sequence	Uniprot
1	HvSAM	CTCTGGTCAAGGAAGGCAAG/ACCAAAACGACAAACGGAAG	137	AK252992	M0YGP1
2	HvARF	AGAGATCGTCACCACCATCC/TCTCTGTCGTTGCTGTCCAC	156	AK252968	Q70XK1
3	HvFBPA	CATCAAGAACGCTGCCTACA/TCCTCGAAGAGGATCACACC	174	AK365160; AK356441	M0YV25
Cloning	Primer Name	Primer sequences (5' - 3')
BiFC	HvSNF7.1_NcoI-F/R	ATACCATGGATGTTCAACAGGTTATTTG/AGCGGCCGCCCAATGCCATTTCAGCTTG
Y2H	pGADT7_SNF7F/R3	GCTGACATATGAATATGTTCAACAGG/GGCCTCCATGGCCTCACAATGCCATTTCAGCTTGCAGTGCAGCAA
Y2H	pGBKT7_T7_F/3’DNA_BD	TAATACGACTCACTATAGGGC/5TTTTCGTTTTAAAACCTAAGAGTC
Y2H	pGADT7_T7_F/3’DNA_AD	TAATACGACTCACTATAGGGC/AGATGGTGCACGATGCACAG
Screening	Primer Name	Primer sequences (5' - 3')
p6U::SNF7.1-mEosFP	HvSNF7genot-F/mEos-R	AAGTTAAACGAGACTCTTGATATG/GGCGGGCATTATCAGGCAATC3
2xCaMV35S::YFP-2xFYVE	FYVE-F/tNos-R	GAAAGTGATGCCATGTTCG/CGATCTAGTAACATAGATGACACC
